# Protal: Ultra-fast metagenomic profiling and strain-resolved analysis

**DOI:** 10.64898/2026.08.03.742433

**Authors:** Joachim Fritscher, Anthony Duncan, Falk Hildebrand

## Abstract

Large-scale metagenomic studies increasingly require taxonomic profiles that are sensitive, precise, strain-resolved and computationally tractable. Existing profilers typically trade taxonomic breadth, sensitivity, precision and speed against one another, limiting their utility for high-resolution microbiome analyses. Here we present *protal* — profiling through alignment — an ultra-fast alignment-based method for species-and strain-resolved profiling of metagenomes.

Protal combines a newly developed alignment algorithm, machine-learning-based classification and conserved bacterial marker genes to profile species represented in the standardized and regularly updated GTDB taxonomy. Protal reliably profiles all 143,614 bacterial and archaeal species in GTDB r226 and achieved higher precision on CAMI2 benchmarks than all tested contemporary profilers, including MetaPhlAn 4, mOTUs4, sylph and Kraken2+Bracken (mean species-level precision 98.3% versus 97.5% for the next-best profiler, sylph). In custom benchmarks, protal showed particularly strong gains for rare species represented by a single reference genome and for highly complex communities containing 10,000 species (F1-score 9% and 14% higher than the second best profiler, respectively). At the strain level, protal reconstructs intraspecific phylogenetic relationships among detected bacteria with similar accuracy as StrainPhlAn 4; because protal produces precise alignments, the phylogenies can be *de novo* produced without reliance on reference strain collections. Unlike dedicated strain-profiling workflows, however, protal performs strain analysis concurrently with species-level profiling, making it up to 40-fold faster without requiring additional steps. Together, these features make strain-resolved profiling of thousands of metagenomes feasible on commodity hardware. The software, databases and tutorials are available at https://github.com/4less/protal and http://protal.earlham.ac.uk.
