## Supplementary Tables for "Protal: Ultra-fast metagenomic profiling and strain-resolved analysis": Supplementary_Table_S1.xlsx

### Sheet: Supplementary Table S1
Short label	Metric name	Description
LUrate3_G	lu_gene_rate3	Observed number of genes with at least 3 long-unique k-mers divided by the number of such genes in the reference
LUrate2_G	lu_gene_rate2	Observed number of genes with at least 2 long-unique k-mers divided by the number of such genes in the reference
LUrate1_G	lu_gene_rate	Observed number of genes with at least 1 long-unique k-mer divided by the number of such genes in the reference
LUgenes_G	lu_genes	Number of genes with at least 1 observed long-unique k-mer
presGen_G	present_genes	Number of genes hit by at least 1 read
LU_kmers	lu	Total number of observed long-unique k-mers
LSUrate3_G	lsu_gene_rate3	Observed number of genes with at least 3 LSU k-mers divided by the number of such genes in the reference
LSUrate2_G	lsu_gene_rate2	Observed number of genes with at least 2 LSU k-mers divided by the number of such genes in the reference
LSUrate1_G	lsu_gene_rate	Observed number of genes with at least 1 LSU k-mer divided by the number of such genes in the reference
LSUgenes_G	lsu_genes	Number of genes with at least 1 observed LSU k-mer
LSU_kmers	lsu	Total number of observed LSU k-mers
expGP_G	expected_gene_presence	Expected number of genes hit based on read count (Eq. expgp)
expGPuw_G	expected_gene_presence_unique_weighted	Expected gene presence weighted by per-gene k-mer uniqueness
expGPR_G	expected_gene_presence_ratio	Observed gene presence divided by expected gene presence
expGPRuw_G	expected_gene_presence_ratio_unique_weighted	Observed gene presence divided by the unique-weighted expected gene presence
LU_read	lu_per_read	Number of long-unique k-mers divided by number of assigned reads
LSU_read	lsu_per_read	Number of LSU k-mers divided by number of assigned reads
meanANI	mean_ani	Mean ANI-like identity across assigned reads, computed from the alignment CIGAR
meanMAPQ	mean_mapq	Mean MAPQ across assigned reads
varAll_G	variance1	Variance of predicted vertical abundances across all genes
varPres_G	variance2	Variance of predicted vertical abundances across present genes
sdPres_G	stddev	Standard deviation of predicted vertical abundances across present genes
AF0	AF0	Number of allelic positions that did not pass the quality filter
RAF0	RAF0	AF0 divided by all variant positions
hittable_G	hittable	Number of genes that can be hit, defined as genes with at least 1 unique k-mer in the protal database
totKmers	total_genome	Total number of k-mers for the reference in the index
SUgenome	su_genome	Number of short-unique k-mers in the reference genome
LUgenome	lu_genome	Number of long-unique k-mers in the reference genome
LSUgenome	lsu_genome	Number of LSU k-mers in the reference genome
SUfrac	su_rate_ref	Fraction of reference k-mers that are short-unique
LUfrac	lu_rate_ref	Fraction of reference k-mers that are long-unique
LSUfrac	lsu_rate_ref	Fraction of reference k-mers that are LSU k-mers
uniqueness	uniqueness	Fraction of assigned reads with MAPQ >20
